# Evidence for a long-range RNA-RNA interaction between *ORF8* and *Spike* of SARS-CoV-2

**DOI:** 10.1101/2021.11.09.467911

**Authors:** Okiemute B. Omoru, Filipe Pereira, Sarath Chandra Janga, Amirhossein Manzourolajdad

**Author notes:** Correspondence should be addressed to: Amirhossein Manzourolajdad, Informatics and Communications Technology Complex, 535 West Michigan Street, Indianapolis, IN 46202.

## Abstract

SARS-CoV-2 has affected people worldwide as the causative agent of COVID-19. The virus is related to the highly lethal SARS-CoV responsible for the 2002-2003 SARS outbreak in Asia. Research is ongoing to understand why both viruses have different spreading capacities and mortality rates. Like other beta coronaviruses, RNA-RNA interactions occur between different parts of the viral genomic RNA, resulting in discontinuous transcription and production of various sub-genomic RNAs. These sub-genomic RNAs are then translated into other viral proteins. In this work, we performed a comparative analysis for novel long-range RNA-RNA interactions that may involve the *Spike* region. Comparing predictions between reference sequences of SARS-CoV-1 and SARS-CoV-2 revealed several predictions amongst which a thermodynamically stable long-range RNA-RNA interaction between (23660-23703 *Spike*) and (28025-28060 *ORF8*) unique to SARS-CoV-2 was observed. Using data gathered worldwide, sequence variation patterns observed in the population support the *in-silico* RNA-RNA base-pairing predictions within these regions, suggesting further evidence for the interaction. The predicted interactions can potentially be related to the regulation of sub-genomic RNA production rates in SARS-CoV-2 and their subsequent accessibility to the host transcriptome.
