## Supplementary Table 2 for "Evidence for a long-range RNA-RNA interaction between *ORF8* and *Spike* of SARS-CoV-2"

	SARS-CoV	queryStart	queryEnd	hitRank	hitStart	hitEnd	targetStart	targetEnd	energy	Residue	totalLength	targetGene
1	2	21513	22012	1	21639	21750	12261	12355	-26.29	-7.339788693	207	ORF1a
2	1	22340	22839	1	22604	22631	12507	12532	-21.23	-7.160206068	54	ORF1a
3	2	23758	24257	1	24114	24157	5367	5402	-19.93	-5.030854096	80	ORF1a
4	1	24136	24635	1	24396	24414	25582	25602	-18.19	-4.566780207	40	ORF3a
5	1	24585	25084	1	24841	24877	2247	2288	-19.26	-4.392752248	79	ORF1a
6	1	25034	25309	1	25198	25239	17014	17053	-19.1	-4.13705779	82	ORF1b
7	2	23758	24257	2	24084	24114	17012	17046	-18.4	-3.947428234	66	ORF1b
8	1	23238	23737	1	23698	23734	26957	27000	-18.87	-3.938955943	81	M
9	2	22860	23359	1	23271	23295	19401	19423	-17.4	-3.521594984	48	ORF1b
10	2	22411	22910	2	22846	22862	18954	18970	-16.92	-3.488169123	34	ORF1b
11	2	23309	23808	1	23660	23703	28025	28060	-18.07	-3.170854096	80	8
12	2	21962	22461	1	22303	22337	24984	25023	-17.79	-3.05034486	75	S
13	2	24656	25155	1	24984	25023	22303	22337	-17.79	-3.05034486	75	S
14	1	21442	21941	1	21523	21559	2321	2354	-17.53	-2.917937471	71	ORF1a
15	2	25105	25434	1	25331	25358	18595	18620	-16.79	-2.720206068	54	ORF1b
16	1	24585	25084	3	24667	24677	24104	24114	-15.37	-2.320946957	22	S
17	2	24207	24706	2	24648	24660	19153	19165	-15.44	-2.263354345	26	ORF1b
18	1	22340	22839	3	22530	22558	20039	20077	-16.67	-2.153631929	68	ORF1b
19	1	21442	21941	2	21900	21934	2611	2655	-16.99	-2.090854096	80	ORF1a
20	1	21891	22390	2	22200	22241	17099	17128	-16.6	-1.956039318	72	ORF1b
21	1	21442	21941	3	21788	21806	24190	24214	-15.62	-1.869187595	44	S
22	2	23758	24257	3	23916	23944	19722	19751	-15.87	-1.640715304	59	ORF1b
23	2	22860	23359	2	22983	23029	25654	25694	-16.44	-1.285668873	88	ORF3a
24	2	23758	24257	4	24083	24104	27928	27948	-14.92	-1.201085748	43	8
25	1	21891	22390	3	22171	22203	19205	19231	-15.35	-1.088817151	60	ORF1b
26	1	24585	25084	4	24667	24698	25135	25165	-15.37	-1.013122693	63	S
27	1	24136	24635	2	24399	24429	27654	27684	-15.23	-0.905020846	62	7ab
28	2	21513	22012	2	21721	21759	25422	25455	-15.44	-0.764141165	73	ORF3a
29	1	22340	22839	2	22724	22785	17565	17629	-16.96	-0.561640915	127	ORF1b
30	1	22789	23288	2	22952	22986	8426	8455	-14.87	-0.449326387	65	ORF1a
31	1	22789	23288	1	22897	22946	5485	5542	-16.19	-0.397705818	108	ORF1a
32	2	24207	24706	1	24615	24669	11938	11991	-16.22	-0.395807665	109	ORF1a
33	2	21962	22461	2	22331	22346	26026	26043	-13.8	-0.368169123	34	ORF3a
34	1	21891	22390	4	22232	22242	29309	29319	-13.34	-0.290946957	22	N
35	1	22789	23288	4	22789	22807	22712	22731	-13.82	-0.228678359	39	S
36	2	22411	22910	3	22646	22665	22625	22642	-13.62	-0.060576512	38	S
37	2	22411	22910	4	22625	22642	22646	22665	-13.62	-0.060576512	38	S
38	1	25034	25309	2	25144	25166	18321	18343	-13.76	0.05460871	46	ORF1b
39	2	24656	25155	2	24723	24738	29502	29519	-13.37	0.061830877	34	N
40	2	24207	24706	4	24633	24658	27142	27166	-13.79	0.184099474	51	M
41	1	22340	22839	4	22457	22496	26862	26900	-14.66	0.207247752	79	M
42	2	22411	22910	5	22695	22708	26890	26903	-12.95	0.29044196	28	M
43	2	24207	24706	3	24655	24706	20960	21017	-15.4	0.456090488	110	ORF1b
44	1	24136	24635	3	24605	24633	29082	29105	-13.54	0.497895779	53	N
45	1	23687	24186	1	23693	23792	29563	29658	-17.62	0.979331626	196	3u
46	1	24585	25084	2	24702	24770	3787	3848	-15.49	1.035951696	131	ORF1a
47	2	21962	22461	3	22431	22443	29753	29765	-12.12	1.056645655	26	3u
48	1	25034	25309	3	25206	25231	18494	18521	-12.74	1.329793932	54	ORF1b
49	1	25034	25309	5	25212	25231	28462	28481	-12.24	1.383219793	40	N
50	2	21513	22012	3	21952	21975	27053	27077	-12.26	1.650303168	49	M
51	1	22340	22839	5	22585	22634	29136	29180	-13.36	2.017618196	95	N
52	1	23238	23737	2	23674	23717	29634	29685	-13.14	2.269516349	96	3u
53	2	23758	24257	5	24086	24121	28071	28102	-11.89	2.626368071	68	8
54	2	25105	25434	2	25240	25276	27225	27258	-11.92	2.692062529	71	6
55	2	25105	25434	5	25278	25306	28845	28876	-11.6	2.693081002	61	N
56	2	24207	24706	5	24520	24552	27774	27808	-11.82	2.696368071	68	7ab
57	2	22860	23359	3	23023	23049	29837	29872	-11.52	2.836877307	63	3u
58	1	21442	21941	5	21644	21672	27211	27237	-11.19	2.943590238	56	6
59	2	23309	23808	2	23607	23645	29552	29581	-11.6	2.948266224	69	10
60	2	24656	25155	3	24768	24785	29600	29616	-10.14	3.32372903	35	10
61	2	25105	25434	3	25129	25173	27370	27417	-11.81	3.50382189	93	7ab
62	1	22789	23288	5	22942	23011	25173	25240	-13.15	3.599238765	138	S
63	2	21513	22012	4	21946	21989	27641	27683	-11.36	3.762432974	87	7ab
64	2	21513	22012	5	21724	21765	29671	29718	-11.32	3.898127432	90	3u
65	2	22411	22910	1	22640	22785	13047	13195	-17.57	4.187248751	295	ORF1a
66	2	25105	25434	4	25128	25189	28920	28983	-11.66	4.706460932	126	N
67	1	23687	24186	2	24028	24050	29530	29551	-8.26	5.522710557	45	3u
68	1	23687	24186	4	24180	24186	29718	29724	-2.91	9.883867821	14	3u
69	2	23309	23808	5	23716	23729	29817	29830	-2.74	10.50044196	28	3u
